# *Plasmodium* ARK2-EB1 axis drives the unconventional spindle dynamics, scaffold formation and chromosome segregation of sexual transmission stages

**DOI:** 10.1101/2023.01.29.526106

**Authors:** Mohammad Zeeshan, Edward Rea, Steven Abel, Kruno Vukušić, Robert Markus, Declan Brady, Antonius Eze, Ravish Raspa, Aurelia Balestra, Andrew R. Bottrill, Mathieu Brochet, David S. Guttery, Iva M. Tolić, Anthony A. Holder, Karine G. Le Roch, Eelco C. Tromer, Rita Tewari

## Abstract

Mechanisms of cell division are remarkably diverse, suggesting the underlying molecular networks among eukaryotes differ extensively. The Aurora family of kinases orchestrates the process of chromosome segregation and cytokinesis during cell division through precise spatiotemporal regulation of their catalytic activities by distinct scaffolds. *Plasmodium* spp., the causative agents of malaria, are unicellular eukaryotes that have three divergent aurora-related kinases (ARKs) and lack most canonical scaffolds/activators. The parasite uses unconventional modes of chromosome segregation during endomitosis and meiosis in sexual transmission stages within mosquito host. This includes a rapid threefold genome replication from 1N to 8N with successive cycles of closed mitosis, spindle formation and chromosome segregation within eight minutes (termed male gametogony). Kinome studies had previously suggested likely essential functions for all three *Plasmodium* ARKs during asexual mitotic cycles; however, little is known about their location, function, or their scaffolding molecules during unconventional sexual proliferative stages. Using a combination of super-resolution microscopy, mass spectrometry, and live-cell fluorescence imaging, we set out to investigate the role of the atypical Aurora paralog ARK2 to proliferative sexual stages using rodent malaria model *Plasmodium berghei*. We find that ARK2 primarily localises to the spindle apparatus in the vicinity of kinetochores during both mitosis and meiosis. Interactomics and co-localisation studies reveal a unique ARK2 scaffold at the spindle including the microtubule plus end-binding protein EB1, lacking conserved Aurora scaffold proteins. Gene function studies indicate complementary functions of ARK2 and EB1 in driving endomitotic divisions and thereby parasite transmission. Our discovery of a novel Aurora kinase spindle scaffold underlines the emerging flexibility of molecular networks to rewire and drive unconventional mechanisms of chromosome segregation in the malaria parasite *Plasmodium*.
