## Supplementary material for "*Plasmodium* ARK2-EB1 axis drives the unconventional spindle dynamics, scaffold formation and chromosome segregation of sexual transmission stages": Table S1

### Sheet: presence_absence
Species name	Relevant Taxonomy	Aurora			Mps1	Bub1	Polo	INCENP (MTs/chromatin)	Borealin (chromatin)	Survivin (chromatin)	BORA (cytosol)	TPX2 (spindle)	CEP192 (centrosome)
Plasmodium berghei ANKA	Apicomplexa	A0A509AE44 (ARK1)	A0A509AG95 (ARK2)	A0A509AL92 (ARK3)	-	-	-	A0A509AQS8 (INCENP1); A0A509AQF6 (INCENP2)	-	-	-	-	-
Plasmodium falciparum 3D7	Apicomplexa	C6KSQ1	O77328	Q8IDD4	-	-	-	A0A5K1K8Z6; A0A5K1K950	-	-	-	-	-
Toxoplasma gondii ME49	Apicomplexa	A0A125YY40	S8F307	A0A125YZ48	-	-	-	S8GAQ1; A0A125YSY0	-	-	-	-	-
Cryptosporidium parvum	Apicomplexa	A3FQ96	-	-	-	B6AFM7	-	B6AID9	-	-	-	B6ADD2	-
Arabidopsis thaliana	Archaeplastida	Q9M077	Q683C9	O64629	Q84VX4	F4IVI0; O22806; Q9FFG4	-	Q9FM57	F4JW44	Q9M8A0; O23305	-	F4I2H7; Q5XVC4; Q9FKW1; F4K9U0; ; F4K773; Q4V3C5; Q4V3B0; F4K6K7; Q5XUX8	-
Giardia intestinalis	Metamonada	E2RTQ7	-	-	A8BA50	A8BLN2	A8BPK8	A0A4Z1STF1	-	-	-	A8BSY2	-
Trypanosoma brucei	Kinetoplastida	Q384J7	Q57WC8	Q38FY2	-	-	O15882; Q586I2	Q586F4	Q381V1 (analog, CPC2)		-	-	Q387L7 (analog, ABP79?)
Dictyostelium discoideum	Amoebozoa	Q54WX4	-	-	Q54UL8	Q54CV5	Q86HN7	Q55GF9	Q54MT6	Q54F19	Q54M23	Q54YU8	Q54NE5
Saccharomyces cerevisiae	Fungi	P38991	-	-	P54199	P41695; P47074	P32562	P38283	Q3E7Y6	P47134	-	-	-
Caenorhabditis elegans	Nematoda	G5EDL3	O01427	-	-	Q21776; O02053	P34331; Q20845	G5EE37	O45952	G5EFA2	H2FLK2	G5EDE7	P91870
Drosophila melanogaster	Diptera	Q9VGF9	Q9VKN7	-	A0A0B4KG66	O76755; Q7KN56	P52304	Q8IGP7	Q9VLD6	Q9VEM2	Q9VVR2	A0A1Z1CH00	Q9VV79
Homo sapiens	Mammalia	O14965	Q96GD4	Q9UQB9	P33981	O43683; O60566	P53350; Q9NYY3; Q9H4B4	Q9NQS7	Q53HL2	O15392	Q6PGQ7	Q9ULW0	Q8TEP8
LECA (reconstruction)	Eukaryota	1			1	1	1	1	1	1	?	1	?
*IDs are uniprot IDs
