## Supplementary material for "*Plasmodium* ARK2-EB1 axis drives the unconventional spindle dynamics, scaffold formation and chromosome segregation of sexual transmission stages": Table S5

### Sheet: Primers used for ARK2
Name	Sequence (5’ to 3’)	Notes
Primers used for ark2 tag construct
T2041	CCCCGGTACCGTATTAGAAATAGCAAATGGTGGATCTATAAG	KpnI site underlined
T2042	CCCCGGGCCCTAAGAATTGTTTTATCCAAGGGTGTGACTTG	ApaI site underlined
Int T204	CACTAAAAATAGAAAGGCAAGTATTAAAGG
ol492	ACGCTGAACTTGTGGCCG
Primers used for Ark2 Promotor swap construct
PTD0241	GAGACCGCGGGGTCCAATGAGCCACAAACT	SacII site underlined
PTD0242	GAGACTGCAGATTTATACAGTTTAAAACATAAAATATTCGTTTG	PstI site underlined
PTD0243	GAGACTCGAGATGAATGAAAACATAAAAAGTCAC	XhoI site underlined
PTD0244	GAGAGCGGCCGCGATATCCATTATTGTTGCCG	NotI site underlined
5'-intPTD24	TGCACACATAATTTGTTCGCA
3'-intPTD24	ATGGACCATGCTTCTTGCCT
5'-intPTD	TCTACTTTATTTGCTAATTCTGG
3'-intPTama1	TGTGTATATATAAGTATTGTATGGTAATTG
Primers used for qRT PCR
hsp70 FW	GTATTATTAATGAACCCACCGCT	PBANKA_0818900
hsp70 RV	GAAACATCAAATGTACCACCTCC
arginyl-tRNA FW	TTGATTCATGTTGGATTTGGCT	PBANKA_1434200
arginyl-tRNA RV	ATCCTTCTTTGCCCTTTCAG
Ark2 FW	AGCGGACATGTGGAAGTAGC	PBANKA_040740
Ark2 RV	CCCCCACTATTTCGCTTGTAT

### Sheet: Primers used for EB1
Name	Sequence (5’ to 3’)	Notes
Primers used for EB1 tag construct
T2641	CCCCGGTACCGCTGATAGAATGGGTAAATAGCTTTC	KpnI site underlined
T2642	CCCCGGGCCCTTCTGTAGGCAAACCGATGGCGGTT	ApaI site underlined
Int T264	GGATTCTGGATTGGTTGTAAGTCG
ol492	ACGCTGAACTTGTGGCCG
Primers used for EB1 Knockout construct
N1381	CCCCGGGCCCAGGAAAGGTTACCATGCATCA	ApaI site underlined
N1382	GGGGAAGCTTCCAATCCAGAATCCATGTTTCCA	HindIII site underlined
N1383	CCCCGAATTCTGAAAATGGCGAGCAAACCG	EcoR1 site underlined
N1384	GGGGTCTAGACATATTACAAAGTGACCACGA	XbaI site underlined
IntN138_5	TGCACACATAATTTGTTCGCA
IntN138_3	ATGGACCATGCTTCTTGCCT
ol248	GATGTGTTATGTGATTAATTCATACAC
ol539	CAATGATTCATAAATAGTTGGACTTG
Primers used for qRT PCR
hsp70 FW	GTATTATTAATGAACCCACCGCT	PBANKA_0818900
hsp70 RV	GAAACATCAAATGTACCACCTCC
arginyl-tRNA FW	TTGATTCATGTTGGATTTGGCT	PBANKA_1434200
arginyl-tRNA RV	ATCCTTCTTTGCCCTTTCAG
EB1 FW	CGCACGAGAAGACAC	PBANKA_0405600
EB1 RV	GATGGCGGTTTGCTC
